# A single-cell RNA-seq Training and Analysis Suite using the Galaxy Framework

**DOI:** 10.1101/2020.06.06.137570

**Authors:** Mehmet Tekman, Bérénice Batut, Alexander Ostrovsky, Christophe Antoniewski, Dave Clements, Fidel Ramirez, Graham J Etherington, Hans-Rudolf Hotz, Jelle Scholtalbers, Jonathan R Manning, Lea Bellenger, Maria A Doyle, Mohammad Heydarian, Ni Huang, Nicola Soranzo, Pablo Moreno, Stefan Mautner, Irene Papatheodorou, Anton Nekrutenko, James Taylor, Daniel Blankenberg, Rolf Backofen, Björn Grüning

## Abstract

**Background:** The vast ecosystem of single-cell RNA-seq tools has until recently been plagued by an excess of diverging analysis strategies, inconsistent file formats, and compatibility issues between different software suites. The uptake of 10x Genomics datasets has begun to calm this diversity, and the bioinformatics community leans once more towards the large computing requirements and the statistically-driven methods needed to process and understand these ever-growing datasets.

**Results:** Here we outline several Galaxy workflows and learning resources for scRNA-seq, with the aim of providing a comprehensive analysis environment paired with a thorough user learning experience that bridges the knowledge gap between the computational methods and the underlying cell biology. The Galaxy reproducible bioinformatics framework provides tools, workflows and trainings that not only enable users to perform one-click 10x preprocessing, but also empowers them to demultiplex raw sequencing from custom tagged and full-length sequencing protocols. The downstream analysis supports a wide range of high-quality interoperable suites separated into common stages of analysis: inspection, filtering, normalization, confounder removal and clustering. The teaching resources cover an assortment of different concepts from computer science to cell biology. Access to all resources is provided at the singlecell.usegalaxy.eu portal.

**Conclusions:** The reproducible and training-oriented Galaxy framework provides a sustainable HPC environment for users to run flexible analyses on both 10x and alternative platforms. The tutorials from the Galaxy Training Network along with the frequent training workshops hosted by the Galaxy Community provide a means for users to learn, publish and teach scRNA-seq analysis.

**Key Points:**

- Single-cell RNA-seq has stabilised towards 10x Genomics datasets.
- Galaxy provides rich and reproducible scRNA-seq workflows with a wide range of robust tools.
- The Galaxy Training Network provides tutorials for the processing of both 10x and non-10x datasets.
