## Supplemental Table 1 for "A single-cell RNA-seq Training and Analysis Suite using the Galaxy Framework"

### Sheet: Sheet1
		In	Pre-Processing				Downstream
	Formats	Galaxy?	QC	Demultiplex	Mapping	Quantification	Filtering	Normalisation	Batch / Confounder Removal	Clustering	Embedding	Lineage/Pseudotime	Classification / Marker	Other
SC3	SCE	Y								Consensus K-means	PCA
ScanPy	AnnData CSV LOOM excel mtx umi-tools	Y					Y	CPM	Cell Cycle ComBat MNNCorrect BBKNN	PCA leiden louvain	PCA tSNE UMAP	dendrogram PAGA	Y	one of the first with 10X support
Scater	SCE SC3	Y					Y	CPM FPKM TPM		PCA	PCA tSNE UMAP PHATE diffmap
SCRAN	SCE						Y	deconvolution / pooling	Cell cycle	includes DeSeq method	PCA tSNE
Seurat	CSV 10X H5 Alevin	Y					Y	LogNormalise Centered-log Relative-counts	SCTransform SNNAnchor	SharedNN	PCA tSNE UMAP		Y
RaceID	CSV SCSeq	Y					Y	basic library size	Linear CCcorrect (Cell cycle)	k-means k-medians hclust	PCA tSNE UMAP Fruchterman-Rheingold	StemID FateID
Monocle							Y	basic library size	Y	Louvain KNN GMM	ICA tSNE L1-graph SimplePPT DDRTree	Y	Y	Works well with CellRanger
DESeq2	CSV htseq-count summarizedexperiment	Y					Y	DESeq2		Y
scPipe		Y	Filt	Y	Subread	Subread	Y	Y	Y	Y	Y			CelSeq2, etc. Uses Scater and SCRAN for downstream
featureCounts		Y			Subread	Subread
htseq-count	BAM	Y				Y
Alevin / Salmon	FASTA/Q, BAM	Y	Filt	N	Salmon	Salmon
UMI-tools	FASTQ	Y	Filt	Y		Y
Je Suite		Y	Filt	Y		Y
AnnData	CSV LOOM H5	Y												Converts between formats
BWA-MEM	FASTA/Q	Y			Y, not splice-aware
Bowtie2	FASTA/Q	Y	Filt		Y
HISAT2	FASTA/Q	Y	Filt		Y
STARsolo	FASTA/Q	Y	Filt	Y	Y	Y								Supports Droplet (Drop-seq, 10X) protocols, and can emulate CellRanger pipeline
fastp	FASTA/Q	Y	Y
FastQC / MultiQC	FASTQ	Y	Y
Cross Contamination	CSV	Y	Y
Slingshot	SCE SummarizedExperiment											Y
SCMap	CSV												Y
CellxGene	AnnData	Y									Y			Interactive environment, requires at least one embedding to display. Does not compute anything
